# PI(4,5)P_2_ role in Transverse-tubule membrane formation and muscle function

**DOI:** 10.1101/2024.01.31.578124

**Authors:** Naonobu Fujita, Shravan Girada, Georg Vogler, Rolf Bodmer, Amy A. Kiger

## Abstract

Transverse (T)-tubules – vast, tubulated domains of the muscle plasma membrane – are critical to maintain healthy skeletal and heart contractions. How the intricate T-tubule membranes are formed is not well understood, with challenges to systematically interrogate in muscle. We established the use of intact Drosophila larval body wall muscles as an ideal system to discover mechanisms that sculpt and maintain the T-tubule membrane network. A muscle-targeted genetic screen identified specific phosphoinositide lipid regulators necessary for T-tubule organization and muscle function. We show that a *PI4KIIIα*-*Skittles/PIP5K* pathway is needed for T-tubule localized PI(4)P to PI(4,5)P_2_ synthesis, T-tubule organization, calcium regulation, and muscle and heart rate functions. Muscles deficient for *PI4KIIIα* or *Amphiphysin*, the homolog of human *BIN1*, similarly exhibited specific loss of transversal T-tubule membranes and dyad junctions, yet retained longitudinal membranes and the associated dyads. Our results highlight the power of live muscle studies, uncovering distinct mechanisms and functions for sub-compartments of the T-tubule network relevant to human myopathy.

**Summary:** T-tubules – vast, tubulated domains of the muscle plasma membrane – are critical to maintain skeletal and heart contractions. Fujita *et al*. establish genetic screens and assays in intact Drosophila muscles that uncover PI(4,5)P_2_ regulation critical for T-tubule maintenance and function.

**Key Findings:**

- *PI4KIIIα* is required for muscle T-tubule formation and larval mobility.
- A *PI4KIIIα-Sktl* pathway promotes PI(4)P and PI(4,5)P_2_ function at T-tubules.
- *PI4KIIIα* is necessary for calcium dynamics and transversal but not longitudinal dyads.
- Disruption of PI(4,5)P_2_ function in fly heart leads to fragmented T-tubules and abnormal heart rate.
