## Supplementary material for "PI(4,5)P_2_ role in Transverse-tubule membrane formation and muscle function": Fujita bioRxiv Table 1

### Sheet: RNAi Ttubule 3IL
TABLE 1: RNAi survey of T-tubule organization in third instar larval muscle (Mef2-GAL4)
Protein category	Drosophila gene*	CG#*	Human ortholog	% identity	Enzyme activity	RNAi genotype x Mef2-Gal4	RNAi Stock	Viability	3IL T-tubules
PI-Kinase	Fab1	CG6355	PIKFYVE	0.3	phosphatidylinositol-3-phosphate 5-kinase	w1118; P{GD11899}v27591	VDRC v27591	pupal lethal	normal
PI-Kinase	Fab1	CG6355	PIKFYVE	0.3	phosphatidylinositol-3-phosphate 5-kinase	w1118; P{GD11899}v27592/TM3	VDRC v27591	viable	normal
PI-Kinase	Pi3K59F (Vps34)	CG5373	PIK3C3	0.54	phosphatidylinositol 3-kinase	P{KK107602}VIE-260B	VDRC v100296	pharate lethal	normal
PI-Kinase	Pi3K68D (PI3KC2)	CG11621	PIK3C2A	0.31	phosphatidylinositol-4-phosphate 3-kinase	w1118; P{GD7348}v16240	VDRC v16240	viable	normal
PI-Kinase	Pi3K92E	CG4141	PIK3CD	0.37	phosphatidylinositol-4,5-bisphosphate 3-kinase	y1 v1; P{TRiP.JF02770}attP2/TM3, Sb1	BDSC 27690	pupal lethal	loss of transverse
PI-Kinase	Pi3K92E	CG4141	PIK3CD	0.37	phosphatidylinositol-4,5-bisphosphate 3-kinase	w1118 P{GD11228}v38986	VDRC v38986	viable	normal
PI-Kinase	Pi4KIIa	CG2929	PI4K2A	0.51	phosphatidylinositol 4-kinase	w1118; P{GD9857}v25459	VDRC v25459	viable	normal
PI-Kinase	Pi4KIIa	CG2929	PI4K2A	0.51	phosphatidylinositol 4-kinase	P{KK101202}VIE-260B	VDRC v110687	viable	normal
PI-Kinase	Pi4KIIIa	CG10260	PI4KA	0.44	phosphatidylinositol 4-kinase	y1 sc* v1 sev21; P{TRiP.HMS01686}attP40	BDSC 38242	pupal lethal	loss of transverse
PI-Kinase	Pi4KIIIa	CG10260	PI4KA	0.44	phosphatidylinositol 4-kinase	w1118; P{GD6917}v15993	VDRC v15993	pupal lethal	abnormal
PI-Kinase	Pi4KIIIa	CG10260	PI4KA	0.44	phosphatidylinositol 4-kinase	P{KK100549}VIE-260B	VDRC v105614	larval lethal	ND
PI-Kinase	Fwd (Pi4KIIIb)	CG7004	PI4KB	0.37	phosphatidylinositol 4-kinase	P{KK102095}VIE-260B	VDRC v110159	viable	normal
PI-Kinase	Fwd (Pi4KIIIb)	CG7004	PI4KB	0.37	phosphatidylinositol 4-kinase	w1118; P{GD12100}v27786	VDRC v27786	viable	normal
PI-Kinase	PIP5K59B	CG3682	PIP5K1A	0.51	phosphatidylinositol-4-phosphate 5-kinase	w1118 P{GD11044}v47029	VDRC v47029	viable	normal
PI-Kinase	PIP5K59B	CG3682	PIP5K1A	0.51	phosphatidylinositol-4-phosphate 5-kinase	P{KK102669}VIE-260B	VDRC v108104	pharatel lethal	normal
PI-Kinase	Sktl	CG9985	PIP5K1A	0.47	phosphatidylinositol-4-phosphate 5-kinase	w1118; P{GD1534}v6229	VDRC v6229	larval lethal	ND
PI-Kinase	Sktl	CG9985	PIP5K1A	0.47	phosphatidylinositol-4-phosphate 5-kinase	P{KK105249}VIE-260B	VDRC v101624	larval lethal	ND
PI-Kinase	Sktl	CG9985	PIP5K1A	0.47	phosphatidylinositol-4-phosphate 5-kinase	y1 v1; P{TRiP.JF02796}attP2/TM3, Sb1	BDSC 27715	larval lethal	ND
PI-Kinase	PIP4K	CG17471	PIP4K2A	0.57	phosphatidylinositol-5-phosphate 4-kinase type 2 alpha	ND	ND	ND	ND
PI-Phosphatase	FIG4	CG17840	FIG4	0.4	phosphatidylinositol-3,5-bisphosphate 5-phosphatase	w1118; P{GD9478}v45037	VDRC v45037	larval lethal	ND
PI-Phosphatase	FIG4	CG17840	FIG4	0.4	phosphatidylinositol-3,5-bisphosphate 5-phosphatase	P{KK102943}VIE-260B	VDRC v107084	viable	normal
PI-Phosphatase	CG42271 (INPP4A)	CG42271	INPP4A	0.26	phosphatidylinositol-3,4-bisphosphate 4-phosphatase	w1118; P{GD9579}v41672	VDRC v41672	viable	normal
PI-Phosphatase	CG42271 (INPP4A)	CG42271	INPP4A	0.26	phosphatidylinositol-3,4-bisphosphate 4-phosphatase	P{KK105173}VIE-260B	VDRC v100176	viable	normal
PI-Phosphatase	CG42271 (INPP4A)	CG42271	INPP4A	0.26	phosphatidylinositol-3,4-bisphosphate 4-phosphatase	y1 v1; P{TRiP.JF03347}attP2	BDSC 29411	viable	normal
PI-Phosphatase	Sp3	CG7956	INPP5F	0.32	phosphatidylinositol-4-phosphate phosphatase	w1118; P{GD12330}v22637	VDRC v22637	pharate lethal	normal
PI-Phosphatase	Sp3	CG7956	INPP5F	0.32	phosphatidylinositol-4-phosphate phosphatase	w1118; P{GD12330}v22638	VDRC v22638	viable	normal
PI-Phosphatase	INPP5E	CG10426	INPP5E	0.32	phosphoinositide 5-phosphatase	w1118; P{GD6975}v16048	VDRC v16048	viable	normal
PI-Phosphatase	INPP5E	CG10426	INPP5E	0.32	phosphoinositide 5-phosphatase	y1 sc* v1 sev21; P{TRiP.HMS01011}attP2	BDSC 34037	pupal lethal	abnormal
PI-Phosphatase	CG6805 (INPP5K)	CG6805	INPP5K	0.34	phosphoinositide 5-phosphatase	P{KK104081}VIE-260B	VDRC 1v107728	pharate lethal	normal
PI-Phosphatase	CG9784 (INPP5J)	CG9784	INPP5J	0.34	phosphoinositide 5-phosphatase	w1118; P{GD14678}v30098	VDRC v30098	semi-lethal	loss of transverse
PI-Phosphatase	CG9784 (INPP5J)	CG9784	INPP5J	0.34	phosphoinositide 5-phosphatase	P{KK100033}VIE-260B	VDRC v108075	semi-lethal	normal
PI-Phosphatase	Mtm	CG9511	MTMR2	0.55	phosphatidylinositol-3-phosphatase	IR-mtm3.1	Kiger lab (Ribeiro, 2011)	pupal lethal	normal
PI-Phosphatase	CG3632 (MtmR3)	CG3632	MTMR3	0.34	phosphatidylinositol-3-phosphatase	w1118; P{GD11033}v26254	VDRC v26254	pupal lethal	normal
PI-Phosphatase	CG3632 (MtmR3)	CG3632	MTMR3	0.34	phosphatidylinositol-3-phosphatase	P{KK102173}VIE-260B	VDRC 110167	viable	normal
PI-Phosphatase	Mtmr6	CG3530	MTMR8/MTMR6	54%/46%	phosphatidylinositol-3-phosphatase	P{KK102190}VIE-260B	VDRC v110786	pharate lethal	normal
PI-Phosphatase	CG14411 (MtmR10)	CG14411	MTMR10	0.26	pseudo-phosphatidylinositol-3-phosphatase	w1118; P{GD8318}v17576	VDRC v17576	viable	normal
PI-Phosphatase	CG14411 (MtmR10)	CG14411	MTMR10	0.26	pseudo-phosphatidylinositol-3-phosphatase	P{KK101443}VIE-260B	VDRC v109622	semi-lethal	normal
PI-Phosphatase	CG5026 (MtmR9)	CG5026	MTMR9	0.43	pseudo-phosphatidylinositol-3-phosphatase	w1118; P{GD11509}v34915	VDRC v34915	viable	normal
PI-Phosphatase	CG5026 (MtmR9)	CG5026	MTMR9	0.43	pseudo-phosphatidylinositol-3-phosphatase	P{KK102042}VIE-260B	VDRC v105674	semi-lethal	normal
PI-Phosphatase	Sbf	CG6939	SBF2	0.4	pseudo-phosphatidylinositol-3-phosphatase	w1118; P{GD12081}v22317	VDRC v22317	viable	normal
PI-Phosphatase	Sbf	CG6939	SBF2	0.4	pseudo-phosphatidylinositol-3-phosphatase	y1 sc* v1 sev21; P{TRiP.HMS00414}attP2	BDSC 32419	viable	abnormal
PI-Phosphatase	Ocrl	CG3573	INPP5B/OCRL	30%/29%	phosphoinositide 5-phosphatase	w1118; P{GD11016}v34649	VDRC v34649	viable	normal
PI-Phosphatase	Ocrl	CG3573	INPP5B/OCRL	30%/29%	phosphoinositide 5-phosphatase	P{KK101922}VIE-260B	VDRC v110796	pharate lethal	normal
PI-Phosphatase	PTPMT1	CG10371	PTPMT1	0.41	phosphoinositide 5-phosphatase	w1118; P{GD4965}v47624	VDRC v47624	pupal lethal	normal
PI-Phosphatase	PTPMT1	CG10371	PTPMT1	0.41	phosphoinositide 5-phosphatase	P{KK108325}VIE-260B	VDRC v104774	viable	normal
PI-Phosphatase	Pten	CG5671	PTEN	0.39	phosphatidylinositol-3,4,5-trisphosphate 3-phosphatase	P{KK109278}VIE-260B	VDRC v101475	viable	normal
PI-Phosphatase	Pten	CG5671	PTEN	0.39	phosphatidylinositol-3,4,5-trisphosphate 3-phosphatase	y1 v1; P{TRiP.HMS00044}attP2	BDSC 33463	viable	normal
PI-Phosphatase	Sac1	CG9128	SACM1L	0.47	phosphatidylinositol 4-phosphate	w1118; P{GD2238}v37216	VDRC v37216	viable	normal
PI-Phosphatase	Sac1	CG9128	SACM1L	0.47	phosphatidylinositol 4-phosphate	w1118; P{GD2238}v37217	VDRC v37217	viable	normal
PI-Phosphatase	Synj	CG6562	SYNJ1	0.46	phosphoinositide 5-phosphatase, phosphatidylinositol-3-phosphatase	w1118; P{GD11961}v46070	VRC 46070	viable	normal
PI-Phosphatase	Synj	CG6562	SYNJ1	0.46	phosphoinositide 5-phosphatase, phosphatidylinositol-3-phosphatase	y1 sc* v1 sev21; P{TRiP.HMS01368}attP2	BDSC 34378	viable	normal
PI-Phosphatase	CG6707	CG6707	PIP4P1	0.44	phosphatidylinositol-4,5-bisphosphate 4-phosphatase	w1118; P{GD4611}v44556/CyO	VDRC v44556	viable	normal
PI-Phosphatase	CG6707	CG6707	PIP4P1	0.44	phosphatidylinositol-4,5-bisphosphate 4-phosphatase	P{KK108707}VIE-260B	VDRC v110291	viable	normal
Nomenclature based on FlyBase (FB2023_04)
ND = Not determined
